# The *Setaria viridis* genome and diversity panel enables discovery of a novel domestication gene

**DOI:** 10.1101/744557

**Authors:** Sujan Mamidi, Adam Healey, Pu Huang, Jane Grimwood, Jerry Jenkins, Kerrie Barry, Avinash Sreedasyam, Shengqiang Shu, John T. Lovell, Maximilian Feldman, Jinxia Wu, Yunqing Yu, Cindy Chen, Jenifer Johnson, Hitoshi Sakakibara, Takatoshi Kiba, Tetsuya Sakurai, Rachel Tavares, Dmitri A. Nusinow, Ivan Baxter, Jeremy Schmutz, Thomas P. Brutnell, Elizabeth A. Kellogg

**Affiliations:** HudsonAlpha Institute for Biotechnology, Huntsville, Alabama, USA; Donald Danforth Plant Science Center, 975 North Warson Road, St. Louis, MO 63132, USA; Department of Energy Joint Genome Institute, Lawrence Berkeley National Laboratory, 1 Cyclotron Road, Berkeley, CA 94720, USA; RIKEN Center for Sustainable Resource Science, Tsurumi, Yokohama 230-0045, Japan; BASF Corporation, 26 Davis Dr., Durham, NC 27709, USA; USDA-ARS Temperate Tree Fruit and Vegetable Research Unit, 24106 N. Bunn Rd., Prosser, WA 99350, USA; Biotechnology Research Institute, Chinese Academy of Agricultural Sciences, Beijing 100081, China; Graduate School of Bioagricultural Sciences, Nagoya University, Nagoya 464-8601, Japan; Multidisciplinary Science Cluster, Kochi University, Nankoku, Kochi, 783-8502, Japan; Biology Department, University of Massachusetts, Amherst, MA 01003 USA

**Author notes:** These authors contributed equally to this paper (Sujan Mamidi, Adam Healey, Pu Huang).

## Abstract

Diverse wild and weedy crop relatives hold genetic variants underlying key evolutionary innovations of crops under domestication. Here, we provide genome resources and probe the genetic basis of domestication traits in green millet (*Setaria viridis*), a close wild relative of foxtail millet (*S. italica*). Specifically, we develop and exploit a platinum-quality genome assembly and *de novo* assemblies for 598 wild accessions to identify loci underlying a) response to climate, b) a key ‘loss of shattering’ trait that permits mechanical harvest, and c) leaf angle, a major predictor of yield in many grass crops. With CRISPR-Cas9 genome editing, we validated *Less Shattering1* (*SvLES1*) as a novel gene for seed shattering, which is rendered non-functional via a retrotransposon insertion in *SiLes1*, the domesticated loss-of-shattering allele of *S. italica*. Together these results and resources project *S. viridis* as a key model species for complex trait dissection and biotechnological improvement of panicoid crops.
