## Supplemental Tables for "The *Setaria viridis* genome and diversity panel enables discovery of a novel domestication gene": Table S5, S6.environmental.associations.xlsx

### Sheet: Table S6
Supplementary Table S6: Significant Biological process GO terms for Environmental associations
GO.ID	Term	pValue	FDR
GO:0033259	plastid DNA replication	0.00012	0.16614
GO:0045732	positive regulation of protein catabolic process	0.00081	0.897156
GO:0010336	gibberellic acid homeostasis	0.00129	1
GO:0006004	fucose metabolic process	0.00255	1
GO:0006807	nitrogen compound metabolic process	0.00409	1
GO:0009816	defense response to bacterium, incompatible interaction	0.00416	1
GO:0010167	response to nitrate	0.00445	1
GO:0042353	fucose biosynthetic process	0.00546	1
GO:0006014	D-ribose metabolic process	0.00565	1
GO:0034475	U4 snRNA 3'-end processing	0.00565	1
GO:0070536	protein K63-linked deubiquitination	0.00565	1
GO:0071051	polyadenylation-dependent snoRNA 3'-end processing	0.00565	1
GO:0097298	regulation of nucleus size	0.00565	1
GO:1990067	intrachromosomal DNA recombination	0.00565	1
GO:0043412	macromolecule modification	0.00593	1
GO:0000002	mitochondrial genome maintenance	0.00694	1
GO:0019682	glyceraldehyde-3-phosphate metabolic process	0.00712	1
GO:0015706	nitrate transport	0.00881	1
GO:0006850	mitochondrial pyruvate transmembrane transport	0.00922	1
GO:1990169	stress response to copper ion	0.00922	1

### Sheet: Table S5
Supplementary Table S5 : Annotation of genes containing markers significantly associated with environmental variables
geneID	peptideName	Pfam	Panther	KOG	ec	KO	GO	Best-hit-arabi-name	arabi-symbol	arabi-defline	Best-hit-rice-name	rice-symbol	rice-defline
Sevir.1G145552	Sevir.1G145552.1.p	PF01058	PTHR11995,PTHR11995:SF21	KOG1687	1.6.99.5	K05582	GO:0055114,GO:0051536	ATCG00430.1		photosystem II reaction center protein G	LOC_Os01g58022.1	NA	NADPH-dependent oxidoreductase, putative, expressed
Sevir.1G145556	Sevir.1G145556.1.p	PF00329	PTHR10884,PTHR10884:SF9	KOG1713	1.6.99.5	K05581	GO:0055114,GO:0008137	ATCG00420.1		NADH dehydrogenase subunit J	LOC_Os10g38212.1	NA	NADPH-dependent oxidoreductase, putative, expressed
Sevir.1G224300	Sevir.1G224300.1.p		PTHR31133,PTHR31133:SF6					AT5G40640.1			LOC_Os02g38430.1	NA	steroid nuclear receptor, ligand-binding, putative, expressed
Sevir.2G251500	Sevir.2G251500.1.p	PF01535,PF13812	PTHR24015,PTHR24015:SF569					AT1G76280.3		Tetratricopeptide repeat (TPR)-like superfamily protein	LOC_Os09g29790.1	NA	PPR repeat domain containing protein, putative, expressed
Sevir.3G281700	Sevir.3G281700.1.p	PF01553	PTHR23063,PTHR23063:SF1	KOG4666	2.3.1.25	K13510	GO:0016746,GO:0008152	AT1G80950.1		Phospholipid/glycerol acyltransferase family protein	LOC_Os05g28960.2	NA	acyltransferase, putative, expressed
Sevir.4G199100	Sevir.4G199100.1.p		PTHR12701,PTHR12701:SF17	KOG1962		K14009	GO:0016021,GO:0006886,GO:0005783	AT5G42570.1		B-cell receptor-associated 31-like	LOC_Os06g26270.1	NA	prefoldin, putative, expressed
Sevir.5G282600	Sevir.5G282600.1.p											NA
Sevir.5G335650	Sevir.5G335650.1.p											NA
Sevir.6G086301	Sevir.6G086301.1.p	PF03947	PTHR13691,PTHR13691:SF19				GO:0006412,GO:0005840,GO:0003735,GO:0005622	ATCG00830.1		ribosomal protein L2	LOC_Os12g38000.1	NA	60S ribosomal protein L8, putative, expressed
Sevir.6G148200	Sevir.6G148200.1.p							AT5G04600.1		RNA-binding (RRM/RBD/RNP motifs) family protein	LOC_Os08g31810.2	NA	RNA recognition motif containing protein, putative, expressed
Sevir.6G156100	Sevir.6G156100.1.p	PF00069	PTHR24361,PTHR24361:SF315	KOG0198	2.7.11.25		GO:0006468,GO:0005524,GO:0004672	AT1G09000.1	ANP1,MAPKKK1,NP1	NPK1-related protein kinase 1	LOC_Os08g32600.1	NA	STE_MEKK_ste11_MAP3K.21 - STE kinases include homologs to sterile 7, sterile 11 and sterile 20 from yeast, expressed
Sevir.7G154600	Sevir.7G154600.1.p	PF04824,PF04825	PTHR12585,PTHR12585:SF32	KOG1213		K06670	GO:0000228,GO:0005515	AT5G16270.1	ATRAD21.3,SYN4	sister chromatid cohesion 1 protein 4	LOC_Os04g41110.1	NA	Rad21 / Rec8 like protein, putative, expressed
Sevir.7G266800	Sevir.7G266800.1.p	PF09731	PTHR15415,PTHR15415:SF7			K17785		AT4G39690.1			LOC_Os04g54410.1	NA	expressed protein
Sevir.7G306500	Sevir.7G306500.1.p	PF06087	PTHR12415,PTHR12415:SF0	KOG2031	3.1.4.1	K10862	GO:0008081,GO:0006281,GO:0005634	AT5G15170.1	TDP1	tyrosyl-DNA phosphodiesterase-related	LOC_Os07g34598.1	NA	tyrosyl-DNA phosphodiesterase 1, putative, expressed
Sevir.9G007001	Sevir.9G007001.1.p		PTHR21596,PTHR21596:SF8					AT3G45900.1		Ribonuclease P protein subunit P38-related	LOC_Os03g63660.1	NA	expressed protein
Sevir.9G583700	Sevir.9G583700.1.p		PTHR21663	KOG1822				AT1G67140.3	SWEETIE	HEAT repeat-containing protein	LOC_Os06g30901.1	NA	HEAT repeat family protein, putative, expressed
