## Supplemental Tables for "The *Setaria viridis* genome and diversity panel enables discovery of a novel domestication gene": Table S8. samples.scored.for shattering.xlsx

### Sheet: Sheet1
Table S8. Setaria viridis samples scored for shattering phenotype. LIB, library number; Name, original accession identified; New_name, internal Brutnell lab identifier; Population, population assignment; Score_lowShatter, shattering index; Allele, nucleotide at position Chr_05:6849363.
LIB	Name	New_name	population	Score_lowShatter	Allele
AGTZP	USDA_PI204628	TB_setaria_12_0258	Central	1	G
AGTXX	Vela_88-1	TB_setaria_12_0103	Central	1	T
NYNC	ME052V	TB_setaria_12_0169	Central	1	T
AGTZS	USDA_PI204730	TB_setaria_12_0260	Central North	1	G
XCAH	Huang_CO01_2	TB_setaria_12_0487	Central North	1	T
XCGO	Estep_ME023V-1	TB_setaria_12_0134	Central North	1	T
AGTZO	USDA_PI204624	TB_setaria_12_0256	Central East	1.33333	T
AGTTH	A10.1	A10.1	Central North	1.47368	T	reference line
OBXS	80-1	TB_setaria_12_0095	Central East	1.5	G
XCBW	Huang_MO11_5	TB_setaria_12_0522a	Central East	1.5	T
AGTUP	Feldman_MF146	TB_setaria_12_0420	Central North	1.5	T
AGTUU	Feldman_MF150	TB_setaria_12_0424	Central North	1.5	T
AGTZB	Estep_ME024V	TB_setaria_12_0135	Central North	1.5	T
AGTZW	USDA_PI649320	TB_setaria_12_0269	Central North	1.5	T
NYHZ	ME043	TB_setaria_12_0156	Central North	1.5	T
XGTG	MF66	TB_setaria_12_0335	Central North	1.5	T
XGTZ	MF77	TB_setaria_12_0346	Central North	1.5	T
XGUW	MF89	TB_setaria_12_0358	Central North	1.5	T
AGTWO	Kellogg_1206-1	TB_setaria_12_0017	West Coast	1.5	N
AGTTS	Feldman_MF127	TB_setaria_12_0401	West Coast	1.5	T
XCCH	Huang_OK08_2	TB_setaria_12_0518	Central East	1.66667	T
TCTN	ME028V	TB_setaria_12_0139	Central North	1.66667	T
NYHP	large1231	TB_setaria_12_0039	Central	2	G
XTOB	Estep_ME073-1	TB_setaria_12_0386	Central	2	G
AGTXA	Penagos_P6-1	TB_setaria_12_0054	Central East	2	T
XCGB	Estep_ME013-3	TB_setaria_12_0124	Central North	2	G
TWUZ	#926	TB_setaria_12_0204	Central North	2	T
XGTU	MF73	TB_setaria_12_0342	Central North	2	T
XTNB	Patrick_NA-3-1	TB_setaria_12_0211	Central North	2	T
XTNY	Patrick_NA-13-2	TB_setaria_12_0238	Central North	2	T
AGTXW	Vela_86-1	TB_setaria_12_0101	Central	2.33333	T
AGTXT	Vela_81-3	TB_setaria_12_0096	Central North	2.33333	T
AGYTP	Feldman_MF165	TB_setaria_12_0439	Central North	2.33333	T
SYWN	ME020	TB_setaria_12_0131	Central North	2.33333	T
XCGP	Estep_ME026-1	TB_setaria_12_0137	Central North	2.33333	T
XGTX	MF75	TB_setaria_12_0344	Central North	2.33333	T
XCGZ	Estep_ME062-1	TB_setaria_12_0191	Central	2.5	G
SYWH	PI_204727	TB_setaria_12_0259	Central East	2.5	T
AGYTY	Feldman_MF173	TB_setaria_12_0447	Central North	2.5	T
XCGU	Estep_ME046-1	TB_setaria_12_0159	Central North	2.5	T
AGTYG	Estep_ME011-2	TB_setaria_12_0122	West Coast	2.5	T
XGPW	MF40	TB_setaria_12_0309	West Coast	2.5	T
AGTWY	Ahart_17139-1	TB_setaria_12_0046	Central North	2.66667	T
NYNA	ME044	TB_setaria_12_0157	Central North	2.66667	T
XGPG	MF28	TB_setaria_12_0297	West Coast	2.66667	T
XCBY	Huang_MO15_3	TB_setaria_12_0526	Central East	3	G
AGTWC	Feldman_MF159	TB_setaria_12_0433	Central North	3	G
XCGT	Estep_ME041-1	TB_setaria_12_0154	Central North	3	G
AGTUZ	Feldman_MF155	TB_setaria_12_0429	Central North	3	T
AGTZA	Estep_ME014	TB_setaria_12_0125a	Central North	3	T
NYNB	ME048V	TB_setaria_12_0161	Central North	3	T
OBXU	PI_202407	TB_setaria_12_0255	Central North	3	T
XGSB	MF45	TB_setaria_12_0314	Central North	3	T
XSHY	MF99	TB_setaria_12_0368	Central North	3	T
XSNA	MF112	TB_setaria_12_0381	Central North	3	T
AGTWZ	Ahart_17140	TB_setaria_12_0047	West Coast	3	G
XGST	MF55	TB_setaria_12_0324	West Coast	3	G
XCBX	Huang_MO13_3	TB_setaria_12_0524	Central	3.5	T
XCAN	Huang_CO02_1	TB_setaria_12_0488	Central North	3.5	T
XTNO	Patrick_NA-3-2	TB_setaria_12_0228	Central North	3.5	T
AGYUS	Feldman_MF186	TB_setaria_12_0460	West Coast	3.5	G
XGUA	MF78	TB_setaria_12_0347	West Coast	3.66667	G
NYHO	1194	TB_setaria_12_0006	Central East	4	T
XCCO	Huang_TX02_1	TB_setaria_12_0504	Central East	4	T
XCCS	Huang_TX06_1	TB_setaria_12_0508	Central East	4	T
AGTUT	Feldman_MF149	TB_setaria_12_0423	Central North	4	G
AGYUA	Feldman_MF176	TB_setaria_12_0450	Central North	4	G
TCTH	ME019	TB_setaria_12_0130	Central North	4	G
XCAO	Huang_CO03_1	TB_setaria_12_0489	Central North	4	G
XGTP	MF70	TB_setaria_12_0339	Central North	4	G
AGTWA	Feldman_MF156	TB_setaria_12_0430	Central North	4	T
WZHO	MF9	TB_setaria_12_0278	West Coast	4	G
WZHT	MF13	TB_setaria_12_0282	West Coast	4	G
XCAZ	Huang_CO12_1	TB_setaria_12_0498	West Coast	4	G
XGPX	MF41	TB_setaria_12_0310	West Coast	4	G
XSHW	MF97	TB_setaria_12_0366	West Coast	4	G
AGTXU	Vela_82-2	TB_setaria_12_0097	West Coast	4	T
AGTTX	Feldman_MF135	TB_setaria_12_0409	Central North	4.33333	G
XCBN	Huang_KS11_3	TB_setaria_12_0480	West Coast	4.33333	G
AGTZU	USDA_PI408811	TB_setaria_12_0267	Central	4.5	G
AGTUX	Feldman_MF152	TB_setaria_12_0426	Central North	4.5	G
AGTUY	Feldman_MF154	TB_setaria_12_0428	Central North	4.5	G
AGTZC	Estep_ME032V	TB_setaria_12_0144	Central North	4.5	G
AGYTS	Feldman_MF166	TB_setaria_12_0440	Central North	4.5	G
AGYUT	Feldman_MF188	TB_setaria_12_0462	Central North	4.5	G
XCBP	Huang_KS16_3	TB_setaria_12_0485	Central North	4.5	G
XTNZ	Patrick_NA-14	TB_setaria_12_0239	Central North	4.5	G
XGUC	MF80	TB_setaria_12_0349	West Coast	4.5	G
XSHS	MF94	TB_setaria_12_0363	West Coast	4.5	G
XSNC	MF115	TB_setaria_12_0384	West Coast	4.5	G
AGYTU	Feldman_MF170	TB_setaria_12_0444	West Coast	4.5	T
TCTG	Ames_21520	TB_setaria_12_0252	Central	4.66667	G
AGTWN	Feldman_MF162	TB_setaria_12_0436	Central North	4.66667	G
XGPZ	MF43	TB_setaria_12_0312	West Coast	4.66667	G
XGTC	MF65	TB_setaria_12_0334	West Coast	4.66667	G
AGTTT	Feldman_MF128	TB_setaria_12_0402	Central	5	G
AGTTW	Feldman_MF133	TB_setaria_12_0407	Central	5	G
AGTYP	Kellogg_1204	TB_setaria_12_0015	Central	5	G
NYHS	small1237	TB_setaria_12_0044	Central	5	G
XCBS	Huang_MO01_1	TB_setaria_12_0465	Central	5	G
XCGX	Estep_ME050V-1	TB_setaria_12_0165	Central	5	G
AGTWW	Kellogg_1226-1	TB_setaria_12_0035	Central East	5	G
UAWY	1243	TB_setaria_12_0195	Central East	5	G
ACOYZ	Estep_ME018	TB_setaria_12_0129	Central North	5	G
AGTUB	Feldman_MF140	TB_setaria_12_0414	Central North	5	G
AGTUH	Feldman_MF143	TB_setaria_12_0417	Central North	5	G
AGTWG	Feldman_MF160	TB_setaria_12_0434	Central North	5	G
AGTWH	Feldman_MF161	TB_setaria_12_0435	Central North	5	G
AGYTO	Feldman_MF163	TB_setaria_12_0437	Central North	5	G
AGYTX	Feldman_MF172	TB_setaria_12_0446	Central North	5	G
AGYTZ	Feldman_MF175	TB_setaria_12_0449	Central North	5	G
AGYUC	Feldman_MF179	TB_setaria_12_0453	Central North	5	G
OBXH	1212-1	TB_setaria_12_0023	Central North	5	G
OBXT	ME042-1	TB_setaria_12_0155	Central North	5	G
XCHC	TB_setaria_12_0205	TB_setaria_12_0205	Central North	5	G
XSNB	MF113	TB_setaria_12_0382	Central North	5	G
XTOA	USDA_PI230134	TB_setaria_12_0264	Central North	5	G
AGTTZ	Feldman_MF137	TB_setaria_12_0411	West Coast	5	G
AGTWB	Feldman_MF158	TB_setaria_12_0432	West Coast	5	G
XCAP	Huang_CO04_4	TB_setaria_12_0490	West Coast	5	G
XCAS	Huang_CO05_3	TB_setaria_12_0491	West Coast	5	G
XCAY	Huang_CO11_4	TB_setaria_12_0497	West Coast	5	G
XCCW	Huang_UT01_4	TB_setaria_12_0499	West Coast	5	G
XGSZ	MF60	TB_setaria_12_0329	West Coast	5	G
XGTH	MF67	TB_setaria_12_0336	West Coast	5	G
XGUN	MF83	TB_setaria_12_0352	West Coast	5	G
XGUO	MF84	TB_setaria_12_0353	West Coast	5	G
XGUP	MF85	TB_setaria_12_0354	West Coast	5	G
UAWZ	ME016	TB_setaria_12_0127	West Coast	5	T
XCAX	Huang_CO10_1	TB_setaria_12_0496	Central North	5.33333	G
XCGY	Estep_ME051V-1	TB_setaria_12_0167	West Coast	5.33333	G
AGTXP	Thompson_Bonne_sn-1	TB_setaria_12_0068	Central	5.5	G
XCBG	Huang_KS07_4	TB_setaria_12_0476	Central	5.5	G
AGTXZ	Vela_92-1	TB_setaria_12_0107	Central East	5.5	G
AGTYT	Kellogg_1220	TB_setaria_12_0029	Central East	5.5	G
XCBC	Huang_KS08_2	TB_setaria_12_0477	Central East	5.5	G
XCBO	Huang_KS13_4	TB_setaria_12_0482	Central East	5.5	G
XCBZ	Huang_MO17_2	TB_setaria_12_0528	Central East	5.5	G
AGTYY	Vela_85	TB_setaria_12_0100	Central North	5.5	G
AGTZN	USDA_Ames28193	TB_setaria_12_0254	Central North	5.5	G
XCGS	Estep_ME033V-1	TB_setaria_12_0146	Central North	5.5	G
XGSC	MF46	TB_setaria_12_0315	Central North	5.5	G
XGSH	MF48	TB_setaria_12_0317	Central North	5.5	G
XGTO	MF69	TB_setaria_12_0338	Central North	5.5	G
AGTWT	Kellogg_1222-1	TB_setaria_12_0031	West Coast	5.5	G
AGTYO	Kellogg_1198	TB_setaria_12_0010	West Coast	5.5	G
AGTYZ	Vela_94	TB_setaria_12_0109a	West Coast	5.5	G
AGYUP	Feldman_MF184	TB_setaria_12_0458	West Coast	5.5	G
XCCX	Huang_UT02_4	TB_setaria_12_0500	West Coast	5.5	G
XCGW	Estep_ME049V-1	TB_setaria_12_0163	West Coast	5.5	G
XGPA	MF23	TB_setaria_12_0292	West Coast	5.5	G
XGPC	MF27	TB_setaria_12_0296	West Coast	5.5	G
XGSO	MF50	TB_setaria_12_0319	West Coast	5.5	G
XGTB	MF64	TB_setaria_12_0333	West Coast	5.5	G
XGTN	MF68	TB_setaria_12_0337	West Coast	5.5	G
XGUS	MF86	TB_setaria_12_0355	West Coast	5.5	G
AGTXY	Vela_89-1	TB_setaria_12_0104	Central East	5.66667	G
XCCT	Huang_TX07_1	TB_setaria_12_0509	Central East	5.66667	G
XCGH	Estep_ME021-1	TB_setaria_12_0132	Central North	5.66667	G
OBXW	PI_230135	TB_setaria_12_0265	West Coast	5.66667	G
AGTTY	Feldman_MF136	TB_setaria_12_0410	Central	6	G
AGYUO	Feldman_MF183	TB_setaria_12_0457	Central	6	G
XCCG	Huang_OK04_2	TB_setaria_12_0514	Central	6	G
XCHB	Kellogg_1249-1	TB_setaria_12_0201	Central	6	G
ACOZA	Kellogg_1214_2	TB_setaria_12_0025	Central East	6	G
AGTWX	Kellogg_1229-1	TB_setaria_12_0037	Central East	6	G
XCBT	Huang_MO06_6	TB_setaria_12_0469	Central East	6	G
XCCA	Huang_OK02_3	TB_setaria_12_0512	Central East	6	G
XCCB	Huang_OK01_3	TB_setaria_12_0511	Central East	6	G
XCCN	Huang_TX01_4	TB_setaria_12_0503	Central East	6	G
XSHZ	MF107	TB_setaria_12_0376	Central East	6	G
ACOZZ	USDA_Ames23857	TB_setaria_12_0253	Central North	6	G
AGYTT	Feldman_MF167	TB_setaria_12_0441	Central North	6	G
NYHU	ME015	TB_setaria_12_0126	Central North	6	G
NYNO	ME035	TB_setaria_12_0148	Central North	6	G
XSHT	MF95	TB_setaria_12_0364	Central North	6	G
WZHH	MF5	TB_setaria_12_0274	West Coast	6	G
WZHN	MF6	TB_setaria_12_0275	West Coast	6	G
WZHS	MF12	TB_setaria_12_0281	West Coast	6	G
WZHW	MF16	TB_setaria_12_0285	West Coast	6	G
XCAW	Huang_CO09_3	TB_setaria_12_0495	West Coast	6	G
XCCY	Huang_UT03_3	TB_setaria_12_0501	West Coast	6	G
XGPH	MF29	TB_setaria_12_0298	West Coast	6	G
XGPP	MF35	TB_setaria_12_0304	West Coast	6	G
XGPY	MF42	TB_setaria_12_0311	West Coast	6	G
XGUY	MF91	TB_setaria_12_0360	West Coast	6	G
NTNB	s.n.-RockFall	TB_setaria_12_0064	Central	6.33333	G
XCCU	Huang_TX08_2	TB_setaria_12_0510	Central East	6.33333	G
AGTZH	Lomonosova_800	TB_setaria_12_0208	Central North	6.33333	G
AGTZT	USDA_PI408810	TB_setaria_12_0266	Central	6.5	G
AGTWU	Kellogg_1225-1	TB_setaria_12_0034	Central East	6.5	G
TCTO	s.n.-Momence	TB_setaria_12_0065	Central East	6.5	G
XCAT	Huang_CO06_3	TB_setaria_12_0492	Central East	6.5	G
XCBB	Huang_KS06_1	TB_setaria_12_0475	Central East	6.5	G
XCCC	Huang_OK03_1	TB_setaria_12_0513	Central East	6.5	G
XCHG	TB_setaria_12_0206	TB_setaria_12_0206	Central North	6.5	G
XGTW	MF74	TB_setaria_12_0343	Central North	6.5	G
XSHP	MF93	TB_setaria_12_0362	Central North	6.5	G
AGYUH	Feldman_MF181	TB_setaria_12_0455	West Coast	6.5	G
WZHU	MF14	TB_setaria_12_0283	West Coast	6.5	G
XCAU	Huang_CO08_3	TB_setaria_12_0494	West Coast	6.5	G
XGPB	MF25	TB_setaria_12_0294	West Coast	6.5	G
XGPO	MF32	TB_setaria_12_0301	West Coast	6.5	G
XGPS	MF36	TB_setaria_12_0305	West Coast	6.5	G
XGSG	MF47	TB_setaria_12_0316	West Coast	6.5	G
XGSS	MF54	TB_setaria_12_0323	West Coast	6.5	G
XGTS	MF71	TB_setaria_12_0340	West Coast	6.5	G
XGTT	MF72	TB_setaria_12_0341	West Coast	6.5	G
XGUB	MF79	TB_setaria_12_0348	West Coast	6.5	G
XGUX	MF90	TB_setaria_12_0359	West Coast	6.5	G
XCGA	Estep_ME012-1	TB_setaria_12_0123	Central	7	G
XCBH	Huang_KS09_3	TB_setaria_12_0478	Central East	7	G
XCCP	Huang_TX04_4	TB_setaria_12_0506	Central East	7	G
XGPN	MF30	TB_setaria_12_0299	West Coast	7	G
XGUU	MF88	TB_setaria_12_0357	West Coast	7	G
