## Supplemental Tables for "The *Setaria viridis* genome and diversity panel enables discovery of a novel domestication gene": Table S16. italica.lines.xlsx

### Sheet: Sheet1
Table S15 Setaria italica lines used for π italica - π viridis comparison and for test of selective sweeps. Data from Jia et al. (2013), downloaded from the Sequence Read Archive at NCBI.
Accession number of plant	SRA accession number
Ci016	ERR214778
Ci052	ERR214814
Ci143	ERR214902
Ci154	ERR214913
Ci177	ERR214936
Ci206	ERR214964
Ci207	ERR214965
Ci214	ERR214972
Ci216	ERR214974
Ci217	ERR214975
Ci218	ERR214976
Ci219	ERR214977
Ci233	ERR214991
Ci234	ERR214992
Ci235	ERR214993
Ci243	ERR215001
Ci246	ERR215004
Ci247	ERR215005
Ci269	ERR215027
Ci309	ERR215066
Ci477	ERR215223
Ci480	ERR215226
Ci481	ERR215227
Ci497	ERR215243
Ci498	ERR215244
Ci501	ERR215247
Ci505	ERR215251
Ci510	ERR215256
Ci525	ERR215271
Ci591	ERR215336
Ci592	ERR215337
Ci595	ERR215340
Ci606	ERR215351
Ci616	ERR215361
Ci627	ERR215372
Ci649	ERR215393
Ci650	ERR215394
Ci652	ERR215396
Ci658	ERR215402
Ci663	ERR215407
Ci673	ERR215417
Ci675	ERR215419
Ci676	ERR215420
Ci679	ERR215423
Ci680	ERR215424
Ci686	ERR215430
Ci740	ERR215484
Ci743	ERR215487
Ci745	ERR215489
Ci747	ERR215491
Ci751	ERR215495
Ci752	ERR215496
Ci754	ERR215498
Ci765	ERR215509
Ci767	ERR215511
Ci769	ERR215513
Ci770	ERR215514
Ci771	ERR215515
Ci772	ERR215516
Ci775	ERR215519
Ci783	ERR215527
Ci784	ERR215528
Ci788	ERR215532
Ci794	ERR215538
Ci800	ERR215544
Ci842	ERR215581
Ci851	ERR215590
Ci863	ERR215602
Ci865	ERR215604
Ci866	ERR215605
Ci877	ERR215616
Ci902	ERR215639
Ci911	ERR215648
Ci915	ERR215652
Ci923	ERR215660
Ci935	ERR215671
Ci937	ERR215673
Ci939	ERR215675
Ci942	ERR215678
